# Targeted DNA nicking enables efficient, single-step and counterselection-free editing of bacteriophage genomes

**DOI:** 10.64898/2026.06.25.734514

**Authors:** Frank Englert, Sarshad K. Valappil, Jonas Kubilius, Stephen K. Jones, Vivek K. Mutalik, Chase L. Beisel, Constantinos Patinios

## Abstract

Genetic manipulation of bacteriophages is essential for interrogating phage biology and advancing antimicrobial therapies. However, current genome editing approaches can be inefficient, require multiple steps, or drastically reduce phage titers. Here, we show that targeted DNA nicking enables template-mediated editing of phage genomes in one step without reducing phage titers. Using T7 phage, we show that Cas9-mediated nicking achieved up to 100% recombination across multiple loci, including substitutions and deletions of up to 200 bp and insertions of up to 500 bp, all while preserving phage titers. Editing in T7 was RecA-independent and extended to other phages. Leveraging high titers, we engineered a T7 library of over 440,000 tail-fiber mutants, with isolated mutants restoring infection of two LPS-deficient *Escherichia coli* hosts by shifting recognition to core LPS components. Overall, DNA nicking is a simple and distinct editing strategy that can advance phage genome engineering, genetic interrogation, and antimicrobial development.
