## Supplementary material for "Targeted DNA nicking enables efficient, single-step and counterselection-free editing of bacteriophage genomes": Suplementary tables

### Sheet: Table S1
Bacterial strains and phages used in this study
Bacterial Strains	Genotype
Escherichia coli MG1655	F- lambda- ilvG- rfb-50 rph-1
Escherichia coli MG1655 ΔwaaD	F- lambda- ilvG- rfb-50 rph-1 ΔwaaD
Escherichia coli MG1655 ΔwaaG	F- lambda- ilvG- rfb-50 rph-1 ΔwaaG
Escherichia coli TOP10	F- mcrA (mrr-hsdRMS-mcrBC) 80lacZ M15 lacX74 recA1 ara 139 (ara-leu)7697 galU galK rpsL (StrR) endA1 nupG
Escherichia coli BW25113	Δ(araD-araB)567 Δ(rhaD-rhaB)568 ΔlacZ4787 (::rrnB-3) hsdR514 rph-1
Phage name	Genotype	Host strain
T7	WT	MG1655/BW25113
Bas64	WT	BW25113
Bas67	WT	BW25113
Bas68	WT	BW25113
T7 gp17 mutant waaD1	gp17(A518P, D520E, G521R)	MG1655/BW25113 (and waa mutant variants)
T7 gp17 mutant waaD2	gp17(A500Q, N501A, A518G, S519T, G521H)	MG1655/BW25113 (and waa mutant variants)
T7 gp17 mutant waaD3	gp17(A500D, N501P, S519I, D520G, G521N)	MG1655/BW25113 (and waa mutant variants)
T7 gp17 mutant waaD4	gp17(N501A, A518G, S519T, D520S, G521L)	MG1655/BW25113 (and waa mutant variants)
T7 gp17 mutant waaD5	gp17(D520E, G521K)	MG1655/BW25113 (and waa mutant variants)
T7 gp17 mutant waaG1	gp17(A518S, S519G, D520E, G521R)	MG1655/BW25113 (and waa mutant variants)
T7 gp17 mutant waaG2	gp17(S519L, D520A, G521S)	MG1655/BW25113 (and waa mutant variants)
T7 gp17 mutant waaG3	gp17(A500T, N501Q)	MG1655/BW25113 (and waa mutant variants)
T7 gp17 mutant waaG4	gp17(A518N, D520H, G521Q)	MG1655/BW25113 (and waa mutant variants)
T7 gp17 mutant waaG5	gp17(D520E, G521K)	MG1655/BW25113 (and waa mutant variants)

### Sheet: Table S2
Plasmids used in this study
Plasmid name as indicate in the manuscript	Internal plasmid name	Relevant characteristics	Benchling map link
pFECP001	pCP018	ScCas9 guide GFP dropout	https://benchling.com/s/seq-OYjpVgUwQK7AhjXGlmMj?m=slm-lxiFq5ua9rX2wSRIhB1G
pFECP002	pCP058	T7 gp1.7 guide 1	https://benchling.com/s/seq-MWoeC8b7W8eJXcFoRXhx?m=slm-8Ps0e0IQDAHxdIJb3jBB
pFECP003	pCP059	T7 gp1.7 guide 2	https://benchling.com/s/seq-ms5jq26QE51rw3O9oE6K?m=slm-NONX5RxxjuX0SvfQRR98
pFECP004	pCP060	T7 gp1.7 guide 3	https://benchling.com/s/seq-6JA9EsiZzCPohDlCm1Kx?m=slm-rcodYkYgJGk1PtI4mz6C
pFECP005	pCP061	T7 gp7 guide 1	https://benchling.com/s/seq-obDHqbjFjDjfpT8YG86m?m=slm-085yIHZMnbArIdUPlnqI
pFECP006	pCP062	T7 gp7 guide 2	https://benchling.com/s/seq-w4BnDEsxKavfkZeyg6D7?m=slm-6pg59zeHl6aMeOLWaJz5
pFECP007	pCP063	T7 gp7 guide 3	https://benchling.com/s/seq-Zhsa6LV8EgsSQpVr4Twq?m=slm-LpO4mmADC1gvuLJrEfNY
pFECP008	pCP064	nt guide	https://benchling.com/s/seq-Q5MzUSOhhxO1p4CigRXp?m=slm-88DZrljOWjVBWWau7lCN
pFECP009	pHB012	ScCas9	https://benchling.com/s/seq-jAlZ4GwL5Yla8uUnXBh5?m=slm-wUFPGEsr6ucGnAauufuh
pFECP010	pHB011	ScnCas9	https://benchling.com/s/seq-D2PqCASMr5Gcv7ij3vVL?m=slm-MevWqnjTL1gA3xPXRNUs
pFECP011	pCP121	T7 gp7 guide 3, 5bp substitution, 500bp homology arms	https://benchling.com/s/seq-IVTz7VEyXqjNwwB4jxxL?m=slm-hE0scvjwJa7VDXztJYVP
pFECP012	pCP116	T7 gp7 nt guide, 5bp substitution, 500bp homology arms	https://benchling.com/s/seq-3tZPaZgFMkbw0Wmjlxxt?m=slm-rwmltfkWeAWnQByZwThc
pFECP013	pHB009	ScdCas9	https://benchling.com/s/seq-sZbzp5suonXiFQPgzGbb?m=slm-bFwqGWzLq3IQMjKQdAfh
pFECP014	pCP072	T7 gp7 guide 3, 1bp substitution, 500bp homology arms	https://benchling.com/s/seq-gzyPrJV1aHbbrb9tktVV?m=slm-0ARiM4RvBHrFYAi9djfV
pFECP015	pFE240	T7 gp7 guide 3, 5bp substitution, 200bp homology arms	https://benchling.com/s/seq-P9V4SqM15X7msPezIZD1?m=slm-cn2n99BKYrDcpfSW7uhz
pFECP016	pFE241	T7 gp7 guide 3, 5bp substitution, 100bp homology arms	https://benchling.com/s/seq-HjVnGaOPqnOaIZdcOYAZ?m=slm-lO8NAXrVdjvFtsxX2RMc
pFECP017	pFE242	T7 gp7 guide 3, 5bp substitution, 50bp homology arms	https://benchling.com/s/seq-LQecq3HJLRU5wi06umAJ?m=slm-bdQ6qaguHTnrlZlT7ZiS
pFECP018	pFE243	T7 gp7 guide 3, 5bp substitution, 20bp homology arms	https://benchling.com/s/seq-xw3OpTFQLsCVlMzEulfv?m=slm-KETY3AYAvDYTvjSw5o4c
pFECP019	pFE244	T7 gp7 guide 3, 5bp substitution, no homology arms	https://benchling.com/s/seq-3CkOnCLu4YmWk5s2zUjc?m=slm-izFMYbxOMtUK7olWeirw
pFECP020	pCP149	T7 gp7 guide 3, 30bp substitution, 500bp homology arms	https://benchling.com/s/seq-UF1sYnAZWRkoUHgHaKlu?m=slm-PnyzuhoFmBekTZ4d99DX
pFECP021	pFE245	T7 gp7 guide 3, 100bp substitution, 500bp homology arms	https://benchling.com/s/seq-ylwc1qIMpBjnBYqfmEjd?m=slm-UfqWL48PUmeHhaTR42qW
pFECP022	pFE246	T7 gp7 guide 3, 200bp substitution, 500bp homology arms	https://benchling.com/s/seq-RRSjyOBJ8I4ja7Fn6nR4?m=slm-kAFeQndOAOOV5IqYvgvF
pFECP023	pFE248	T7 gp7 guide 3, 5bp deletion, no homology arms	https://benchling.com/s/seq-4eO5sCKUAkT03y7xQhUV?m=slm-OCqJQbX9dSiP3ldtt9h6
pFECP024	pFE249	T7 gp7 guide 3, 50bp deletion, 500bp homology arms	https://benchling.com/s/seq-DRFvc8a65E8wtAErEfty?m=slm-ekVxfjaHP8mZyCPs6oEX
pFECP025	pFE250	T7 gp7 guide 3, 100bp deletion, 500bp homology arms	https://benchling.com/s/seq-5WrHN5vCdUUiDt7Gup5C?m=slm-q29LmzULSELyuKB8QbJR
pFECP026	pFE251	T7 gp7 guide 3, 200bp deletion, 500bp homology arms	https://benchling.com/s/seq-GpesjPAPsSGNhHqhZcfQ?m=slm-NTzqlKZCmtdJ1Fddh8dR
pFECP027	pFE252	T7 gp7 guide 3, 5bp insertion, no homology arms	https://benchling.com/s/seq-RIhISz3GVq0mb0iLRjJx?m=slm-2MwxW7dfi1yVT5XxD0OX
pFECP028	pFE253	T7 gp7 guide 3, 50bp insertion, 500bp homology arms	https://benchling.com/s/seq-zeeqgud5FMyQMxvMw2RB?m=slm-O0tvSzIVJyHgUnYwqdsj
pFECP029	pFE254	T7 gp7 guide 3, 100bp insertion, 500bp homology arms	https://benchling.com/s/seq-yjPGdtw0uCQ7Caiqp7no?m=slm-XbMccMBij67sctPfLnsT
pFECP030	pFE255	T7 gp7 guide 3, 200bp insertion, 500bp homology arms	https://benchling.com/s/seq-YosS4WHm94JonxBGrshR?m=slm-DdgzSzI2MQxIEkfKf0LE
pFECP031	pFE256	T7 gp7 guide 3, 500bp insertion, 500bp homology arms	https://benchling.com/s/seq-w1FOsWdTM3BX2LILi0pV?m=slm-wtchLvRiMW2RzQRMMuk7
pFECP032	pCP130	T7 gp10 guide 1	https://benchling.com/s/seq-1mhG1yURwsucxQz0P3m4?m=slm-AJ85qjh15gLte8qO3Ffd
pFECP033	pCP164	T7 gp10 guide 3	https://benchling.com/s/seq-Jm3THpkmxICakAK5l44W?m=slm-NryEPPRJbf0SOOllJc3B
pFECP034	pFE257	T7 gp10 guide 6	https://benchling.com/s/seq-pJdctiLa1hqWw1EWPnZa?m=slm-l1n4kpqwOBxrwrer7Opg
pFECP035	pFE261	T7 gp17 guide 1	https://benchling.com/s/seq-YwGfLzVSGmCX7wwJT9xh?m=slm-dE1lkc0ejZBnXvZabA0k
pFECP036	pFE262	T7 gp17 guide 2	https://benchling.com/s/seq-972NzI2pCrV1lpThFc8A?m=slm-jkPL7fAqAukpR0nMJaBz
pFECP037	pFE263	T7 gp17 guide 3	https://benchling.com/s/seq-RnYjCSSgbS6rdESqM3y2?m=slm-mrqBm8G0q4v4enuGgQ4F
pFECP038	pFE275	T7 gp10 guide 4, 10bp substitution, 500bp homology arms	https://benchling.com/s/seq-8pJ1VwTfNK41kDBnNwZx?m=slm-PZiGF15IKdodfwAducTL
pFECP039	pFE298	T7 gp10 guide 1, 10bp substitution, 500bp homology arms	https://benchling.com/s/seq-EQvbUxgkwNR6aFzZcGAJ?m=slm-Gts8cHBgKpv8AyU2CUdH
pFECP040	pFE299	T7 gp10 guide 6, 10bp substitution, 500bp homology arms	https://benchling.com/s/seq-eYaL7t0Mj88OH0AdMVag?m=slm-6K8s7ddEVh7ee5QMrmhi
pFECP041	pFE276	T7 gp17 guide 3, 10bp substitution, 500bp homology arms	https://benchling.com/s/seq-W2kInwj8WgVYZbiOECVT?m=slm-X5IcpkGDUC6A1N5qmY55
pFECP042	pFE300	T7 gp17, guide 1, 10bp substitution, 500bp homology arms	https://benchling.com/s/seq-rWX9Q7OA8jGlYROMUwDr?m=slm-VuTYXLvr1WQsetetYmTA
pFECP043	pFE301	T7 gp17, guide 2, 10bp substitution, 500bp homology arms	https://benchling.com/s/seq-K4JJuqHWysIPbZGTUUnw?m=slm-1laktinJQMepXhgLeVqW
pFECP044	pFE310	T7 gp17, guide 9, 6bp substitution, 500bp homology arms	https://benchling.com/s/seq-hwS72Vo056DzivJ5Ys1i?m=slm-pkW3URfh1X7FItSA9oGQ
pFECP045	pFE277	Bas64 gp7, guide 3, 10bp substitution, 500bp homology arms	https://benchling.com/s/seq-mteEVCezUXEn77ubZutV?m=slm-OsxyuF4p2n4I6H2uMhJo
pFECP046	pFE280	Bas67 gp47, guide 2, 10bp substitution, 500bp homology arms	https://benchling.com/s/seq-ZhHCGbxyl7xwxFGQqf3A?m=slm-t6b9EVQdnkBPqWwCyOsb
pFECP047	pFE282	Bas68 gp48, guide 1, 10bp substitution, 500bp homology arms	https://benchling.com/s/seq-dKeVv3I7FwMSOU2lcb32?m=slm-hVEzGrckOBshQaxmFB8N
pFECP048	pFE304	T7 gp17, hotspot 2 GFP dropout	https://benchling.com/s/seq-uIj7T9WYfQV6Sg7R7dpV?m=slm-nOKVaaPksa1gbPKCjvFA
pFECP049	pFE305	T7 gp17, hotspot 3 GFP dropout	https://benchling.com/s/seq-RcL6oj2xZIRqYBBVEHA8?m=slm-65URLdve9smrBwJnhAuS
pFECP050	pFE316	T7 gp17 library	https://benchling.com/s/seq-sfx9ECVDVIhshwR6Brde?m=slm-ppPznbZBVCYKpM4dmSVM
pFECP051	pKD13	lambda RED FRT-KanR-FRT template	https://benchling.com/s/seq-FkaYTMarBLe62EDfQXqW?m=slm-Z2hHgjqG3Zxpl0cDiFGc
pFECP052	pKD46	lamda RED helper plasmid	https://benchling.com/s/seq-3HUW20GMegdrLm7nJlEm?m=slm-KGXzK3nUv9nicvTTdjYP
pFECP053	pCP20	Flipase helper plasmid	https://benchling.com/s/seq-hljaEc7XKA0c1c3kV6cC?m=slm-YGZYoIaAfqB0wlG4m0su
pFECP054	pFE285	T7 gp7 library	https://benchling.com/s/seq-VtXiErgCgqp18cy4RNnP?m=slm-9vkqeNTMMyj68Jj2dZIc

### Sheet: Table S3
Oligos used in this study
Oligo name	Oligo sequence 5'>3'	Relevant details
FE-787	GCTTTGaccactgacgagcagatttctgtagggctacagcctctacgta	pFE240 insert fw. 67°C
FE-788	CTAGGACTGAGCTAGCTGTCAACGTTccctagaccgccagcaacc	pFE240 insert rev.
FE-789	GCTTTGaccactgacgagcagatttctgtagtaagctgtgacattcac	pFE241 insert fw. 58°C
FE-790	CTAGGACTGAGCTAGCTGTCAACGTTcccttaacttatacctccttaaagtataca	pFE241 insert rev.
FE-791	GCTTTGaccactgacgagcagatttctgtacgttgtcattaatcctgagg	pFE242 insert fw. 61°C
FE-792	CTAGGACTGAGCTAGCTGTCAACGTTccctcaacgagacacccaatc	pFE242 insert rev.
FE-793	gtacttaaagcgCGATCctaggaatcgctgtaagccctacagaaatctgctcgtcagtgg	pFE243 SDM rev. 67°C
FE-794	tacagcgattcctagGATCGcgctttaagtaccttgcggaagggAACGTTGACAGCTAGC	pFE243 SDM fw.
FE-795	CGATCtacagaaatctgctcgtcagtgg	pFE244 SDM rev. 67°C
FE-796	GATCGagggAACGTTGACAGCTAGC	pFE244 SDM fw.
FE-808	ctCCTCCTCGTACGTATTCGAAAACtccacgattgcgattg	pFE245 KLD fw. 60°C
FE-809	acttgtctccatctgaTCGGTAATGgagtctgcctcaggat	pFE245 KLD rev.
FE-810	TAGCAGTGCTGACGTCAGCGGTCTAGGCTTCGGTGAAATCAGTAGAACCCttgtaagcatgaaggcgaga	pFE246 KLD fw. 64°C
FE-811	TGCTACGGCATATCTCATCTCTGCTCAGCAGATACGAGGAGGAGAcTtGTcggacgttacatccagaatg	pFE246 KLD rev.
FE-800	CGCTTTAAGTACCTTGC	pFE248 KLD fw. 56°C
FE-801	CTAGGAATCGCTGTAAG	pFE248 KLD rev.
FE-802	TCCACGATTGCGATTG	pFE249 KLD fw. 60°C
FE-803	GAGTCTGCCTCAGGATTAATG	pFE249 KLD rev.
FE-804	TTGTAAGCATGAAGGC	pFE250 KLD fw. 57°C
FE-805	CGGACGTTACATCCAG	pFE250 KLD rev.
FE-806	TTATGGGTAAGAAAGTTAAGAAG	pFE251 KLD fw. 58°C
FE-807	CACCACGCGAAGTAC	pFE251 KLD rev.
FE-828	aatgcgAACGCTTTAAGTACCTTG	pFE252 KLD fw. 57°C
FE-838	cgctaggaatcgctgtaagcccttagagtctg	pFE252 KLD rev. 57°C
FE-830	actggtgtcgtccctattctggtggaAACGCTTTAAGTACCTTG	pFE253 KLD fw. 57°C
FE-839	gaacagctcttcgcctttacgcatTcgctaggaatcgctgtaagcccttagagtctg	pFE253 KLD rev. 57°C
FE-832	aactggatggtgatgtcaacggtcataagttttccgtgcgtggcgagggtgAACGCTTTAAGTACCTTG	pFE254 KLD fw. 57°C
FE-840	ccaccagaatagggacgacaccagtgaacagctcttcgcctttacgcatTcgctaggaatcgctgtaagcccttagagtctg	pFE254 KLD rev. 57°C
FE-834	agttccgcaaggtacttaaagcgttccataagtcagcgtcg	pFE255 Gibson insert rev. 60°C
FE-835	aatgcgtaaaggcgaag	pFE255 Gibson insert fw. 60°C
FE-836	AACGCTTTAAGTACCTTG	pFE255 Gibson bb fw. 57°C
FE-837	agttccgcaaggtacttaaagcgttgaattttaaaattcgctttaatgcc	pFE256 Gibson insert rev. 60°C
FE-841	TAGCtcagtgctgccagaatcgca	pFE257 GG fw.
FE-842	AAACtgcgattctggcagcactga	pFE257 GG rev.
FE-849	TAGCgtttacctcagattgatgcg	pFE261 GG fw.
FE-850	AAACcgcatcaatctgaggtaaac	pFE261 GG rev.
FE-851	TAGCgcatcgtttgaatctgagcg	pFE262 GG fw.
FE-852	AAACcgctcagattcaaacgatgc	pFE262 GG rev.
FE-853	TAGCgcttcgttgcgaagtccaag	pFE263 GG fw.
FE-854	AAACcttggacttcgcaacgaagc	pFE263 GG rev.
FE-879	TTGaccactgacgagcagatttctgtaGATtggcccattgcgtac	pFE275 Harm UP fw. 62°C
FE-880	gaacatcgagggcttaggtaGCATACAATAaattgagaccactcagaaca	pFE275 Harm UP rev. 62°C
FE-881	tgttctgagtggtctcaattTATTGTATGCtacctaagccctcgatg	pFE275 Harm DN fw. 61°C
FE-882	GGACTGAGCTAGCTGTCAACGTTccctGATaaggagatatacatatggctagc	pFE275 Harm DN rev. 61°C
FE-883	TTGaccactgacgagcagatttctgtaGATcggttttgactgtggcc	pFE276 Harm UP fw. 64°C
FE-884	ccagaccacacctgagtccaAAGATGATTTttcgcaacgaagctgtc	pFE276 Harm UP rev. 64°C
FE-885	cgtgacagcttcgttgcgaaAAATCATCTTtggactcaggtgtgg	pFE276 Harm DN fw. 61°C
FE-886	GGACTGAGCTAGCTGTCAACGTTccctGATcagtcaatcatcttatcgactac	pFE276 Harm DN rev. 61°C
FE-887	TTGaccactgacgagcagatttctgtaGATttaccattaacccacttacg	pFE277 Harm UP fw. 59°C
FE-888	cctgaggcagactctaagggtcgctgtaagttcctagcgaaacgc	pFE277 Harm UP rev. 59°C
FE-889	ttaaagcgtttcgctaggaacttacagcgacccttagagtctgcctcag	pFE277 Harm DN fw. 65°C
FE-890	GGACTGAGCTAGCTGTCAACGTTccctGATccgttgagccagcg	pFE277 Harm DN rev. 65°C
FE-899	TTGaccactgacgagcagatttctgtaGATactatctgctgggattatcg	pFE280 Harm UP fw. 62°C
FE-900	tcagggtccacctcggcgaaagccaaagaggtcatcgggttagctaagtt	pFE280 Harm UP rev. 62°C
FE-901	aacttagctaacccgatgacctctttggctttcgccgaggtgga	pFE280 Harm DN fw. 64°C
FE-902	GGACTGAGCTAGCTGTCAACGTTccctGATtttgtgacgactgttaggga	pFE280 Harm DN rev. 64°C
FE-895	TTGaccactgacgagcagatttctgtaGATgtgcttggaggttcctct	pFE282 Harm UP fw. 65°C
FE-896	ctcaagaggtgaatactcaacacaacggcgctgtgagaacactcggtctt	pFE282 Harm UP rev. 65°C
FE-897	aagaccgagtgttctcacagcgccgttgtgttgagtattcacctcttgag	pFE282 Harm DN fw. 59°C
FE-907	GGACTGAGCTAGCTGTCAACGTTccctGATccattaccttacgttcagc	pFE282 Harm DN rev. 59°C
FE-971	TTGaccactgacgagcagatttctgtaGATaagcccataacgttgc	pFE298 UP fw. 60°C
FE-972	gcagcgtatctggctccgggggaaaatttagacgataaacgtaaggacat	pFE298 UP rev. 60°C
FE-973	atgtccttacgtttatcgtctaaattttcccccggagccagatacg	pFE298 DN fw. 65°C
FE-974	GGACTGAGCTAGCTGTCAACGTTccctGATagccaactcgtagtgtgac	pFE298 DN rev. 65°C
FE-975	TTGaccactgacgagcagatttctgtaGATcctttcgggctttgttagc	pFE299 UP fw. 65°C
FE-976	agctactctgcgattctggccatcagtgctccgaacgcagcaaactac	pFE299 UP rev. 65°C
FE-977	gcgtagtttgctgcgttcggagcactgatggccagaatcgcagagtag	pFE299 DN fw. 64°C
FE-978	GGACTGAGCTAGCTGTCAACGTTccctGATcatctccagcggtaaatcc	pFE299 DN rev. 64°C
FE-979	TTGaccactgacgagcagatttctgtaGATatctgaccctctaccaatgt	pFE300 UP fw. 63°C
FE-980	tccgctgcgcatcaatctgaagttaatgcagagaactctgccacagc	pFE300 UP rev. 63°C
FE-981	gatgctgtggcagagttctctgcattaacttcagattgatgcgcagc	pFE300 DN fw. 64°C
FE-982	GGACTGAGCTAGCTGTCAACGTTccctGATcacgaccatcgagttacg	pFE300 DN rev. 64°C
FE-983	TTGaccactgacgagcagatttctgtaGATagccaatccattgtaattttc	pFE301 UP fw. 59°C
FE-984	cttaacgtcgctcagattcagaccatggtggtagcggaagaggc	pFE301 UP rev. 59°C
FE-985	tcacgggcctcttccgctaccaccatggtctgaatctgagcgacgtt	pFE301 DN fw. 60°C
FE-986	GGACTGAGCTAGCTGTCAACGTTccctGATtcttatgaactccacaaaagag	pFE301 DN rev. 60°C
FE-1001	TTGaccactgacgagcagatttctgtaGATgacagatcatcacccaag	pFE304 Harm UP fw. 59°C
FE-1002	ttggaatcgtaaccatccTccGtcGCTCgctatgaagtagattccatcgg	pFE304 Harm UP rev.
FE-1003	gatggaatctacttcatagcGAGCgaCggAggatggttacgattccaaat	pFE304 Harm DN fw. 60°C
FE-1004	GGACTGAGCTAGCTGTCAACGTTccctGATgcattatagagttgcggag	pFE304 Harm DN rev.
FE-1007	TAGCatccagatattgcggaagcg	pFE305 GG fw.
FE-1008	AAACcgcttccgcaatatctggat	pFE305 GG rev.
FE-1017	TAGCtcatagcctctgatggtgga	pFE310 GG fw.
FE-1018	AAACtccaccatcagaggctatga	pFE310 GG rev.
FE-1045	aacttcttccgtactggccccgatggaatctacttcataNNNNNNNNNNNNggatggttacgattccaaat	pFE316 fw. 60°C
FE-1046	gattccatcggggccagtacggaagaagttccaagagttNNNNNNacacttaatccagatattgcg	pFE316 rev. 60°C
FE-987	TTCGTGTCTGAGATTGTCTCTGACTCCATAATTCGAAGGTTACAGTTATGattccggggatccgtcg	ΔwaaD FRT-KanR-FRT UP homology fw.
FE-988	CCGATCACCAGTATTTTCATGCAGAGCTCTTATGCGTCGCGATTCAGCCAgtgtaggctggagctgcttc	ΔwaaD FRT-KanR-FRT DN homology rev.
FE-989	GCCAAAGTGTGGCAAGCGGCTCTTTTAATTCAACCATCTAAACCACCTGTattccggggatccgtcg	ΔwaaG FRT-KanR-FRT UP homology fw.
FE-990	AAGCTGTTGCCAGAAGATGCCCCTTCAGCTGACAGGAATGCACAATTATGgtgtaggctggagctgcttc	ΔwaaG FRT-KanR-FRT DN homology rev.
FE-991	TAGCAGTCCAATCCCCTCTA	waaD cPCR fw. 51°C
FE-992	CCAGGCTTCTTTATCGAGCA	waaD cPCR rev. 51°C
FE-1005	CCTTAACGCTTGCCATGTTC	waaG cPCR fw. 51°C
FE-1006	TTAGCGCCAATACACGGTAC	waaG cPCR rev.
FE-798	acgcaaggaacaactaagag	T7 gp7 screen fw. 48°C
FE-799	ttatcctttggagttccaagc	T7 gp7 screen rev. 48°C
FE-910	ggatacaagaacaaccgagc	T7 gp17 screen fw. 48°C
FE-911	cgtaggagcatctcgtatag	T7 gp17 screen rev. 48°C
FE-676	gccaactatcgtcgtc	T7 gp10 screen fw. 46°C
FE-677	cctcaagacccgtttag	T7 gp10 screen rev. 46°C
FE-912	cttggtctttgtggtatcg	Bas64 gp7 screen fw. 47°C
FE-913	tggatgagttatcggaatcc	Bas64 gp7 screen rev. 47°C
FE-916	actcgacgaagccaatg	Bas67 gp47/ Bas68 gp48 screen fw. 48°C
FE-917	actgttgtccattcggtaag	Bas67 gp47/ Bas68 gp48 screen rev. 48°C
FE-797	atgccatatatgcagtggtg	guide plasmid cPCR fw. 49°C
prDG410	ctttatagtcctgtcgggtttc	guide plasmid cPCR fw.
FE-995	ACACTCTTTCCCTACACGACGCTCTTCCGATCTcattaatcctgaggcagac*t	T7 gp7 NGS library amplification 2. PCR fw.
FE-1050	GTGACTGGAGTTCAGACGTGTGCTCTTCCGATCtcaatcgcaatcgtgga*g	T7 gp7 NGS library amplification 2. PCR rev.
FW939	AATGATACGGCGACCACCGAGATCTACACCACTACGAACACTCTTTCCCTACACGAC*G	T7 gp7 NGS library amplification 3. PCR UDI0061 fw.
FW940	CAAGCAGAAGACGGCATACGAGATCAGTTCCGGTGACTGGAGTTCAGACGTG*T	T7 gp7 NGS library amplification 3. PCR UDI0061 rev.
FW941	AATGATACGGCGACCACCGAGATCTACACTGTCGTAGACACTCTTTCCCTACACGAC*G	T7 gp7 NGS library amplification 3. PCR UDI0062 fw.
FW942	CAAGCAGAAGACGGCATACGAGATTGACCTTAGTGACTGGAGTTCAGACGTG*T	T7 gp7 NGS library amplification 3. PCR UDI0062 rev.
FW943	AATGATACGGCGACCACCGAGATCTACACACCACTTAACACTCTTTCCCTACACGAC*G	T7 gp7 NGS library amplification 3. PCR UDI0063 fw.
FW944	CAAGCAGAAGACGGCATACGAGATCTAGGCAAGTGACTGGAGTTCAGACGTG*T	T7 gp7 NGS library amplification 3. PCR UDI0063 rev.
FW945	AATGATACGGCGACCACCGAGATCTACACGTTGTCCGACACTCTTTCCCTACACGAC*G	T7 gp7 NGS library amplification 3. PCR UDI0064 fw.
FW946	CAAGCAGAAGACGGCATACGAGATTCGAATGGGTGACTGGAGTTCAGACGTG*T	T7 gp7 NGS library amplification 3. PCR UDI0064 rev.
FE-208	AATGATACGGCGACCACCGAGATCTACACATCCATATACACTCTTTCCCTACACGACG	T7 gp7 NGS library amplification 3. PCR UDI0065 fw.
FE-209	CAAGCAGAAGACGGCATACGAGATCTTAGTGTGTGACTGGAGTTCAGACGTGT	T7 gp7 NGS library amplification 3. PCR UDI0065 rev.
FE-210	AATGATACGGCGACCACCGAGATCTACACGCTTGCGCACACTCTTTCCCTACACGACG	T7 gp7 NGS library amplification 3. PCR UDI0066 fw.
FE-211	CAAGCAGAAGACGGCATACGAGATTCCGACACGTGACTGGAGTTCAGACGTGT	T7 gp7 NGS library amplification 3. PCR UDI0066 rev.
FE-212	AATGATACGGCGACCACCGAGATCTACACAGTATCTTACACTCTTTCCCTACACGACG	T7 gp7 NGS library amplification 3. PCR UDI0067 fw.
FE-213	CAAGCAGAAGACGGCATACGAGATAACAGGAAGTGACTGGAGTTCAGACGTGT	T7 gp7 NGS library amplification 3. PCR UDI0067 rev.
FE-214	AATGATACGGCGACCACCGAGATCTACACGACGCTCCACACTCTTTCCCTACACGACG	T7 gp7 NGS library amplification 3. PCR UDI0068 fw.
FE-215	CAAGCAGAAGACGGCATACGAGATGGTGAAGGGTGACTGGAGTTCAGACGTGT	T7 gp7 NGS library amplification 3. PCR UDI0068 rev.
FE-216	AATGATACGGCGACCACCGAGATCTACACCATGCCATACACTCTTTCCCTACACGACG	T7 gp7 NGS library amplification 3. PCR UDI0069 fw.
FE-217	CAAGCAGAAGACGGCATACGAGATCCTGTGGCGTGACTGGAGTTCAGACGTGT	T7 gp7 NGS library amplification 3. PCR UDI0069 rev.
FE-218	AATGATACGGCGACCACCGAGATCTACACTGCATTGCACACTCTTTCCCTACACGACG	T7 gp7 NGS library amplification 3. PCR UDI0070 fw.
FE-219	CAAGCAGAAGACGGCATACGAGATTTCACAATGTGACTGGAGTTCAGACGTGT	T7 gp7 NGS library amplification 3. PCR UDI0070 rev.
FE-220	AATGATACGGCGACCACCGAGATCTACACATTGGAACACACTCTTTCCCTACACGACG	T7 gp7 NGS library amplification 3. PCR UDI0071 fw.
FE-221	CAAGCAGAAGACGGCATACGAGATACACGAGTGTGACTGGAGTTCAGACGTGT	T7 gp7 NGS library amplification 3. PCR UDI0071 rev.
FE-222	AATGATACGGCGACCACCGAGATCTACACGCCAAGGTACACTCTTTCCCTACACGACG	T7 gp7 NGS library amplification 3. PCR UDI0072 fw.
FE-223	CAAGCAGAAGACGGCATACGAGATGTGTAGACGTGACTGGAGTTCAGACGTGT	T7 gp7 NGS library amplification 3. PCR UDI0072 rev.
